# Developmental Elimination of Electrical Synapses by UNC-51/UNC-76-Mediated Vesicular Transport

**DOI:** 10.64898/2026.03.04.709731

**Authors:** Hao Huang, Yuzhi Yang, Shujie Qiu, Yuanhao Xu, Yuli Jian, Zihao Zhao, Dong Yan, Lingfeng Meng

## Abstract

Neural circuit maturation requires precise elimination of transient synaptic connections, but how electrical synapses are eliminated remains unknown. Using *C. elegans* PLM mechanosensory neurons, we found that gap junctions form transiently during early development and are subsequently eliminated as the circuit matures. These transient electrical synapses drive high-frequency calcium oscillations, and optogenetic ablation of early gap junctions abolishes calcium dynamics and disrupts chemical synapse formation, demonstrating their critical developmental function. Through forward genetic screening, we identified the conserved kinase UNC-51/ULK as essential for elimination. UNC-51 phosphorylates the kinesin adaptor UNC-76/FEZ to initiate RAB-10-dependent retrograde trafficking, progressively depleting innexin proteins from the synaptic site. Disrupting this pathway prevents elimination, causing persistent electrical synapses and neuronal hyperactivity. These findings establish a conserved framework for developmental elimination of functionally essential transient electrical connectivity.
