## Supplementary Tables for "Developmental Elimination of Electrical Synapses by UNC-51/UNC-76-Mediated Vesicular Transport": Supplementary Tables.xlsx

### Sheet: 1. Plasmid
		Table S1. Lists of plasmids used in the study
Plamisd name	Description	Notes	Source
DCL494	atfs-1 5'HA-mNeonGreen::SEC::3xflag-3'HA	CRISPR repair template for atfs-1::mNeonGreen knock-in	Di Chen lab
pDD162	Peft-3-Cas9-U6-empty-sgRNA	Cas9 expression vector under eft-3 promoter with empty sgRNA cassette; Addgene #47549	Di Chen lab
L7	Pmec-4::GTW	Gateway destination vector containing the mechanosensory neuron-specific promoter mec-4 and attR1/R2 cassette
L24	Pttx-3::rfp	Gateway final vector containing the ttx-3 promoter driving RFP expression; co-injection marker	Suhong Xu Lab
L77	Podr-1::gfp	Gateway final vector containing the odr-1 promoter driving GFP expression; co-injection marker
L100	Prab-3::mCherry	Gateway final vector containing the rab-3 promoter driving mCherry expression; co-injection marker
L104	Pmyo-3::mCherry::tram-1	Gateway final vector containing the myo-3 promoter driving mCherry::TRAM expression; tram-1 sequence amplified from the N2 genome	Mei Ding Lab
L105	Pmyo-3::RFP::mans-2	Gateway final vector containing the myo-3 promoter driving RFP::MANS expression; mans-2 sequence amplified from the N2 cDNA library	Mei Ding Lab
L106	Pmyo-3::mCherry::sqst-1	Gateway final vector containing the myo-3 promoter driving mCherry::SQST-1 expression; sqst-1 sequence amplified from the N2 cDNA library	Mei Ding Lab
L107	Pmyo-3::mCherry::laat-1	Gateway final vector containing the myo-3 promoter driving mCherry::LATT-1 expression; laat-1 sequence amplified from the N2 cDNA library	Mei Ding Lab
L108	Pmyo-3::mCherry::rab-5	Gateway final vector containing the myo-3 promoter driving mCherry::RAB-5 expression; rab-5 sequence amplified from the N2 cDNA library	Mei Ding Lab
L109	Pmyo-3::mCherry::rab-7	Gateway final vector containing the myo-3 promoter driving mCherry::RAB-7 expression; rab-7 sequence amplified from the N2 cDNA library	Mei Ding Lab
L121	Pmec-4::mCherry::tram-1	Gateway final vector, to express mCherry::TRAM in PLM neuron; tram-1 sequence amplified from L104
L123	Pmec-4::gfp	Gateway final vector, to visualize PLM cell bodies and neurites
L128	Pmec-4::rfp:mans-2	Gateway final vector, to express mCherry::MANS-2 in PLM neuron; mans-2 sequence amplified from L105
L129	Pmec-4::mCherry::sqst-1	Gateway final vector, to express mCherry::SQST-1 in PLM neuron; sqst-1 sequence amplified from L106
L130	Pmec-4::mCherry::laat-1	Gateway final vector, to express mCherry::LAAT-1 in PLM neuron; latt-1 sequence amplified from L107
L131	Pmec-4::mCherry::rab-5	Gateway final vector, to express mCherry::RAB-5 in PLM neuron; rab-5 sequence amplified from L108
L132	Pmec-4::mCherry::rab-7	Gateway final vector, to express mCherry::RAB-7 in PLM neuron; rab-7 sequence amplified from L109
L134	Pmec-4::halotag::unc-9	Gateway final vector; unc-9 sequence amplified from the N2 cDNA library; halotag sequence were synthesized by Sangon Biotech
L140	Pmec-4::mCherry::rab-8	Gateway final vector, to express mCherry::RAB-8 in PLM neuron; rab-8 sequence amplified from the N2 cDNA library
L141	Pmec-4::mCherry::rab-10	Gateway final vector, to express mCherry::RAB-10 in PLM neuron; rab-10 sequence amplified from the N2 cDNA library
L142	Pmec-4::mCherry::rab-11	Gateway final vector, to express mCherry::RAB-11 in PLM neuron; rab-11 sequence amplified from the N2 cDNA library
L170	unc-76 5'HA-mNeonGreen::SEC::3xflag-3'HA	CRISPR repair template for unc-76::mNeonGreen knock-in
L171	Peft-3-Cas9-U6-unc-76-sg1	unc-76 sgRNA1 for unc-76::mNeonGreen knock-in
L172	Peft-3-Cas9-U6-unc-76-sg2	unc-76 sgRNA2 for unc-76::mNeonGreen knock-in
L185	unc-9 5' HA-27AA::SEC::mNeonGreen-3' HA	CRISPR repair template for unc-9::mNeonGreen knock-in with 27 amino acid (AA) linker between unc-9 5' homology arm (HA) and SEC
L186	unc-9 5' HA-47AA::SEC::mNeonGreen-3' HA	CRISPR repair template for unc-9::mNeonGreen knock-in with 47 AA linker between unc-9 5' HA and SEC
L187	Peft-3-Cas9-U6-unc-9-sg1	unc-9 sgRNA1 for unc-9::mNeonGreen knock-in and unc-9 amber stop codon knock-in
L188	Peft-3-Cas9-U6-unc-9-sg2	unc-9 sgRNA2 for unc-9::mNeonGreen knock-in and unc-9 amber stop codon knock-in
L198	Punc-9::HaloTag::unc-9	Gateway final vector containing the unc-9 promoter driving Halotag::UNC-9 expression; unc-9 promoter sequence amplified from the N2 genome; used for assessing if the HaloTag fusion alters UNC-9 normal function
L218	Pmec-4::mCherry::rab-11.1(Q70L)	Gateway final vector; replaced the RAB-11.1 position 68 glutamine with leucine via point-mutation; to express constitutively active RAB-11.1 in PLM neuron
L219	Pmec-4::mCherry::rab-11.1(S25N)	Gateway final vector; replaced the RAB-11.1 position 25 serine with asparagine via point-mutation; to express dominant negative RAB-11.1 in PLM neuron
L220	Pmec-4::mCherry::rab-10(Q68L)	Gateway final vector; to express GTP-locked constitutively active RAB-10 in PLM neuron; replaced the glycine at position 68 with leucine via point-mutation
L221	Pmec-4::mCherry::rab-10(T23N)	Gateway final vector; to express GDP-locked dominant negative RAB-10 in PLM neuron; replaced the threonine at position 23 with asparagine via point-mutation
L228	Pmec-4::unc-76(isoform a)	Gateway final vector; to express UNC-76 (isoform a) in PLM neuron; unc-76(isoform e) sequence amplified from the N2 cDNA library
L235	Pmec-4::unc-76(isoform e)	Gateway final vector; to express UNC-76 (isoform e) in PLM neuron; unc-76(isoform a) sequence amplified from the N2 cDNA library
L251	Pmec-4::dendra2	Gateway final vector; dendra2 sequence were synthesized by Sangon Biotech；to express Dendra2 in PLM neuron
L256	Pmec4::unc-76 (isoform a) (S54D)	Gateway final vector; replaced UNC-76 (isoform a) position 54 Serine with Aspartate via point-mutation; to express phospho-mimetic UNC-76 (isoform a) in PLM neuron
L257	Pmec-4::unc-76 (isoform a) (S54E)	Gateway final vector; replaced UNC-76 (isoform a) position 54 Serine with Glutamate via point-mutation; to express phospho-mimetic UNC-76 (isoform a) in PLM neuron
L261	pmec-4::Cre	Gateway final vector; to expess Cre in PLM neuron; Cre sequence were amplified from DCL494
L268	pmec-4::dendra2::unc-9	Gateway entry vector; to express Dendra2::UNC-9 in PLM neuron; unc-9 sequence amplified from the N2 cDNA library
L309	Pmec-4::gfp::unc-9	Gateway final vector; to expess GFP::UNC-9 and visualize gap junctions in PLM neuron
L313	Pmec-4::miniSOG::unc-9	Gateway final vector; to expess minSOG::UNC-9 in PLM neuron; miniSOG sequence were synthesized by Sangon Biotech
L331	Pmec-7::rab-3::mCherry	Gateway final vector; to visualize PLM neuron chemical synpases

### Sheet: 2. strains
	Table S2. Lists of C. elelgans strains used in the study
Strain name	Genotype
NYL383	yadIs12[Pmec-4::gfp::unc-9 + Pttx-3::rfp] IV
NYL751	yadIs12[Pmec-4::gfp::unc-9 + Pttx-3::rfp] IV; unc-51(yad29) V
NYL724	yadIs12[Pmec-4::gfp::unc-9 + Pttx-3::rfp] IV; unc-51(e369) V
NYL1228	yadIs50[Pmec-7::Gcamp6.0s + Pglr-1::Gcamp6.0s + Pttx-3::rfp]
NYL2682	yadck35[unc-9::4aa::mNeonGreen] X
NYL1229	yadIs51[Pmec-7::mcherry + Pglr-1::mkate + Pttx-3::rfp ]
MAF34	yadIs12[Pmec-4::gfp::unc-9 + Pttx-3::rfp] IV; sid-1(pk3321) V; uIs69[Punc-119::sid-1 + Pmyo-2::mCherry] V
MAF79	yadIs12[Pmec-4::gfp::unc-9 + Pttx-3::rfp] IV; CaaEx32[Pmec-4::mCherry::tram-1 + Podr-1::gfp]
MAF80	yadIs12[Pmec-4::gfp::unc-9 + Pttx-3::rfp] IV; CaaEx33[Pmec-4::rfp::mans-2 + Podr-1::gfp]
MAF81	yadIs12[Pmec-4::gfp::unc-9 + Pttx-3::rfp] IV; CaaEx34[Pmec-4::mCherry::laat-1 + Podr-1::gfp]
MAF82	yadIs12[Pmec-4::gfp::unc-9 + Pttx-3::rfp] IV; CaaEx35[Pmec-4::mCherry::rab-5 + Podr-1::gfp]
MAF83	yadIs12[Pmec-4::gfp::unc-9 + Pttx-3::rfp] IV; CaaEx36[Pmec-4::mCherry::rab-7 + Podr-1::gfp]
MAF84	yadIs12[Pmec-4::gfp::unc-9 + Pttx-3::rfp] IV; unc-51(e1189) V; CaaEx32[Pmec-4::mCherry::tram-1 + Podr-1::gfp]
MAF85	yadIs12[Pmec-4::gfp::unc-9 + Pttx-3::rfp] IV; unc-51(e1189) V; CaaEx33[Pmec-4::rfp::mans-2 + Podr-1::gfp]
MAF86	yadIs12[Pmec-4::gfp::unc-9 + Pttx-3::rfp] IV; unc-51(e1189) V; CaaEx34[Pmec-4::mCherry::laat-1 + Podr-1::gfp]
MAF87	yadIs12[Pmec-4::gfp::unc-9 + Pttx-3::rfp] IV; unc-51(e1189) V; CaaEx35[Pmec-4::mCherry::rab-5 + Podr-1::gfp]
MAF88	yadIs12[Pmec-4::gfp::unc-9 + Pttx-3::rfp] IV; unc-51(e1189) V; CaaEx36[Pmec-4::mCherry::rab-7 + Podr-1::gfp]
MAF89	yadIs12[Pmec-4::gfp::unc-9 + Pttx-3::rfp] IV; CaaEx39[Pmec-4::mCherry::rab-8 + Podr-1::gfp]
MAF90	yadIs12[Pmec-4::gfp::unc-9 + Pttx-3::rfp] IV; CaaEx40[Pmec-4::mCherry::rab-10 + Podr-1::gfp]
MAF91	yadIs12[Pmec-4::gfp::unc-9 + Pttx-3::rfp] IV; CaaEx41[Pmec-4::mCherry::rab-11 + Podr-1::gfp]
MAF92	yadIs12[Pmec-4::gfp::unc-9 + Pttx-3::rfp] IV; unc-51(e1189) V; CaaEx39[Pmec-4::mCherry::rab-8 + Podr-1::gfp]
MAF93	yadIs12[Pmec-4::gfp::unc-9 + Pttx-3::rfp] IV; unc-51(e1189) V; CaaEx40[Pmec-4::mCherry::rab-10 + Podr-1::gfp]
MAF94	yadIs12[Pmec-4::gfp::unc-9 + Pttx-3::rfp] IV; unc-51(e1189) V; CaaEx41Pmec-4::mCherry::rab-11 + Podr-1::gfp]
MAF95	yadIs12[Pmec-4::gfp::unc-9 + Pttx-3::rfp] IV; unc-51(e1189) V
MAF103	yadIs12[Pmec-4::gfp::unc-9 + Pttx-3::rfp] IV; unc-76(e911) V
MAF117	CaaIs2[Pmec-4::halotag::unc-9 + Pmec-4::gfp::rab-5 + Podr-1::gfp]
MAF125	Caa97[unc-76::mNeonGreen::3xflag] V
MAF136	CaaIs4[Pmec-4::halotag::unc-9 + Pmec-4::gfp::rab-7 + Podr-1::gfp]
MAF152	Caa62[unc-9::47aa::mNeonGreen] X
MAF166	Caa97[unc-76::mNeonGreen::3xflag] V; yadIs51[Pmec-7::mcherry + Pglr-1::mkate + Pttx-3::rfp]
MAF169	unc-51(e1189) ; Caa97[unc-76::mNeonGreen::3xflag] V
MAF170	Caa109[unc-9::27aa::mNeonGreen] X
MAF219	yadIs12[Pmec-4::gfp::unc-9 + Pttx-3::rfp] IV; unc-76(e911) V; CaaEx101[Pmec-4::unc-76(isoform a) + Podr-1::gfp]
MAF223	Caa97[unc-76::mNeonGreen::3xflag] V; CaaEx40[Pmec-4::mCherry::rab-10 + Podr-1::gfp]
MAF226	yadIs12[Pmec-4::gfp::unc-9 + Pttx-3::rfp] IV; unc-76(e911) V; CaaEx40[Pmec-4::mCherry::rab-10 + Podr-1::gfp]
MAF228	Caa97[unc-76::mNeonGreen::3xflag] V; CaaEx37[Pmec-4::halotag::unc-9 + Podr-1::gfp]
MAF242	yadIs12[Pmec-4::gfp::unc-9 + Pttx-3::rfp] IV; CaaEx104[Pmec-4::mCherry::rab-10(T23N) + Podr-1::gfp]
MAF243	yadIs12[Pmec-4::gfp::unc-9 + Pttx-3::rfp] IV; CaaEx103[Pmec-4::mCherry::rab-10(Q68L) + Podr-1::gfp]
MAF247	unc-9(e101) X; CaaEx83[Punc-9::halotag::unc-9 + Podr-1::gfp]
MAF262	Caa62[unc-9::47aa::mNeonGreen] X; yadIs51[Pmec-7::mcherry + Pglr-1::mkate + Pttx-3::rfp]
MAF263	yadIs12[Pmec-4::gfp::unc-9 + Pttx-3::rfp] IV; unc-51(e1189); unc-76(e911) V
MAF265	yadIs12[Pmec-4::gfp::unc-9 + Pttx-3::rfp] IV; CaaEx99[Pmec4::unc-76 (isoform a) (S54D) + Podr-1::gfp]
MAF266	yadIs12[Pmec-4::gfp::unc-9 + Pttx-3::rfp] IV; CaaEx100[Pmec4::unc-76 (isoform a) (S54E) + Podr-1::gfp]
MAF272	unc-69(e587) III; yadIs12[Pmec-4::gfp::unc-9 + Pttx-3::rfp] IV
MAF275	rab-10(dx2) I; yadIs12[Pmec-4::gfp::unc-9 + Pttx-3::rfp] IV
MAF276	yadIs12[Pmec-4::gfp::unc-9 + Pttx-3::rfp] IV; CaaEx101[Pmec-4::unc-76(isoform a) + Podr-1::gfp]
MAF295	unc-69(e587) III; yadIs12[Pmec-4::gfp::unc-9 + Pttx-3::rfp] IV; unc-76(e911) V
MAF298	CaaEx89[Pmec-4::dendra2::unc-9 + Podr-1::gfp]
MAF299	yadIs12[Pmec-4::gfp::unc-9 + Pttx-3::rfp] IV; unc-51(e1189) V; CaaEx99[Pmec4::unc-76 (isoform a) (S54D) + Podr-1::gfp]
MAF300	yadIs12[Pmec-4::gfp::unc-9 + Pttx-3::rfp] IV; unc-51(e1189) V; CaaEx100[Pmec4::unc-76 (isoform a) (S54E) + Podr-1::gfp]
MAF305	unc-69(e587) III; Caa97[unc-76::mNeonGreen::3xflag] V
MAF306	unc-69(e587) III; yadIs12[Pmec-4::gfp::unc-9 + Pttx-3::rfp] IV; unc-76(e911) V
MAF313	unc-69(e587) III; Caa97[unc-76::mNeonGreen::3xflag] V; yadIs51 [Pmec-7::mcherry + Pglr-1::mkate + Pttx-3::rfp]
MAF315	yadIs12[Pmec-4::gfp::unc-9 + Pttx-3::rfp] IV; unc-51(e1189) V; CaaEx101[Pmec-4::unc-76(isoform a) + Podr-1::gfp]
MAF328	unc-76(e911) V; CaaEx89[Pmec-4::dendra2::unc-9 + Podr-1::gfp]
MAF329	yadIs12[Pmec-4::gfp::unc-9 + Pttx-3::rfp] IV; unc-76(e911) V; CaaEx102[Pmec-4::unc-76(isoform e) + Podr-1::gfp]
MAF352	Caa105[unc-9 5'HA (TAG)-SEC-3'HA] X
MAF353	Caa106[unc-9 5'HA (TAG)-3'HA] X
MAF359	yadIs12[Pmec-4::gfp::unc-9 + Pttx-3::rfp] IV; CaaEx98[Pcol-19::halotag::unc-9 + Podr-1::gfp]
MAF360	yadIs50[Pmec-7::Gcamp6.0s + Pglr-1::Gcamp6.0s + Pttx-3::rfp]; CaaEx108[Pmec-4::miniSOG::unc-9 + Podr-1::gfp]
MAF361	yadIs12[Pmec-4::gfp::unc-9 + Pttx-3::rfp] IV; CaaEx108[Pmec-4::miniSOG::unc-9 + Podr-1::gfp]
MAF362	unc-51(e1189) V; yadIs50[Pmec-7::Gcamp6.0s + Pglr-1::Gcamp6.0s + Pttx-3::rfp]
MAF363	yadIs12[Pmec-4::gfp::unc-9 + Pttx-3::rfp] IV; unc-76(e911) V; CaaEx110[Pmec-4::mCherry::rab-10(T23N) + Podr-1::gfp]
MAF364	yadIs12[Pmec-4::gfp::unc-9 + Pttx-3::rfp] IV; unc-51(e1189) V; CaaEx110[Pmec-4::mCherry::rab-10(T23N) + Podr-1::gfp]
MAF380	yadIs12[Pmec-4::gfp::unc-9 + Pttx-3::rfp] IV; CaaEx110[Pmec-4::mCherry::rab-10(T23N) + Podr-1::gfp]
MAF395	yadIs12[Pmec-4::GFP::UNC-9+Pttx-3::rfp] IV ; CaaEX112[Pmec-7::rab-3::mCherry + Pmec-4::miniSOG::unc-9 + Podr-1::gfp]

### Sheet: 3. primer
Table S3. Lists of CRISPR-related primers used in the study
Primer sequence	Applied plasmid	Notes
Forward: ACGACGGCCAGTCGCCGGCAGGTACCGTCCCCTTGTTAGAAGTGGAATAGGG	L170 unc-76 5'HA-mNeonGreen::SEC::3xflag-3'HA	Primer pair for L170 unc-76 5' HA Gibson assembly. The target DNA sequence was bolded.
Reverse: TTGGCTGGATCTTTAGGCATCCTAGGACACGATATATTTTTTGGACAGACATGTGTT
Forward: AGGATGACGATGACAAGAGAGGTACCTAGCCATTGCCACCCTTCGCCATTCC	L170 unc-76 5'HA-mNeonGreen::SEC::3xflag-3'HA	Primer pair for L170 unc-76 3' HA Gibson assembly. The target DNA sequence was bolded.
Reverse: CCATGTTATTTTATCGATTTCCTAGGCAGATCGGAGGCAATTTGGTGGCGAC
Forward: AATGTAGTCTGTCAGCAGGGGTTTTAGAGCTAGAAATAGCAA	L171 Peft-3-Cas9-U6-unc-76-sg1	Primer pair to make sgRNA for UNC-76 C-terminus CRISPR knock-in. The target DNA sequence was bolded.
Reverse: CCCCTGCTGACAGACTACATTCAAGACATCTCGCAATAGGA
Forward: TATTGTCATCGTGGATTGCGGTTTTAGAGCTAGAAATAGCAA	L172 Peft-3-Cas9-U6-unc-76-sg2	Primer pair to make sgRNA for UNC-76 C-terminus CRISPR knock-in. The target DNA sequence was bolded.
Reverse: CCGCAATCCACGATGACAATACAAGACATCTCGCAATAGGA
Forward: TAAAACGACGGCCAGTCGCCGGCAGGTACCACGACGTTTTGTATTTCACTTTTTAAG	L185 unc-9 5'HA-27AA::SEC::mNeonGreen-3' HA L186 unc-9 5'HA-47AA::SEC::mNeonGreen-3' HA	Primer pair for L185 and L186 unc-9 5' HA Gibson assembly. The target DNA sequence was bolded.
Reverse: CCGGATCCTCCTCCTCCCCTAGGCACGTCGTGCATTTTTCC
Forward: GATGACGATGACAAGAGAGGTACCCACACCCCAACTTCGTAGCTTTTTC	L185 unc-9 5'HA-27AA::SEC::mNeonGreen-3' HA L186 unc-9 5'HA-47AA::SEC::mNeonGreen-3' HA	Primer pair for L185 and L186 unc-9 3' HA Gibson assembly. The target DNA sequence was bolded.
Reverse: CCATGTTATTTTATCGATTTCCTAGGAAACTGAACATTGGCAGGTGGATG
Forward: CGTATGGTTGCAACTCACGCGTTTTAGAGCTAGAAATAGCAA	L187 Peft-3-Cas9-U6-unc-9-sg1	Primer pair to make sgRNA for UNC-9 C-terminus CRISPR knock-in. The target DNA sequence was bolded.
Reverse: CGCGTGAGTTGCAACCATACGCAAGACATCTCGCAATAGGA
Forward: GAGTTGCAACCATACGAAGTGTTTTAGAGCTAGAAATAGCAA	L188 Peft-3-Cas9-U6-unc-9-sg2	Primer pair to make sgRNA for UNC-9 C-terminus CRISPR knock-in. The target DNA sequence was bolded.
Reverse: CACTTCGTATGGTTGCAACTCCAAGACATCTCGCAATAGGA
